# SMARTIE: A Machine-Learning approach for investigating RBP-RNA interactions identified by Editing

**DOI:** 10.64898/2026.05.18.726004

**Authors:** Omkar Koppaka, Utham Kumar, Gaurav Ahuja, Rishikesh Yadav, Baskar Bakthavachalu

## Abstract

RNA-binding proteins (RBPs) play important roles in gene regulation. RNA editing-based approaches, such as TRIBE and STAMP, have gained wider use for identifying RNA targets of RBPs. These methods offer advantages over crosslinking-based approaches in terms of experimental simplicity and *in vivo* applicability. However, data analysis methods for these approaches remain underdeveloped, limiting sensitivity, and unbiased target prioritization. To address these limitations, we introduce SMARTIE (Systematic Machine-learning Approach for RBP Targets Identified by Editing), a machine-learning-based framework. SMARTIE robustly identifies and ranks RBP target RNAs from editing data by integrating statistical tests with replicate-aware and confidence-weighted features. Reanalysis of multiple published TRIBE datasets demonstrates the effectiveness of SMARTIE. It recovers targets of RBPs like Ataxin-2, TDP-43, Hrp48, Thor, GPATCH8, dFMRP and NonA. Notably, a model trained on TRIBE data generalizes to STAMP datasets, suggesting that SMARTIE learns universal signatures of editing-based RBP targeting there by enabling more accurate inference for RBP-RNA interactions.

**Graphical Abstract:** 
