## Supplementary material for "SMARTIE: A Machine-Learning approach for investigating RBP-RNA interactions identified by Editing": Table S3

### Sheet: All 53 Features
#	Feature Name	Category
4	log_true_signal	Differential
47	rate_diff_vs_ctrl	Differential
9	fold_change	Enrichment Features
50	site_enrichment_edit_rate	Enrichment Features
51	signal_baseline	Enrichment Features
2	avg_cum_expt_edit_pct	Magnitude
52	cum_expt_above_mean	Magnitude
53	cum_ctrl_above_mean	Magnitude
3	norm_edits	Normalization
49	log_norm_edits	Normalization
8	site_enrichment	Per-replicate features
10	mean_expt_sum_edits	Per-replicate features
11	std_expt_sum_edits	Per-replicate features
12	max_expt_sum_edits	Per-replicate features
13	mean_expt_sum_total	Per-replicate features
14	std_expt_sum_total	Per-replicate features
15	max_expt_sum_total	Per-replicate features
19	mean_expt_gene_rate	Per-replicate features
20	std_expt_gene_rate	Per-replicate features
21	max_expt_gene_rate	Per-replicate features
31	mean_ctrl_sum_edits	Per-replicate features
32	std_ctrl_sum_edits	Per-replicate features
33	max_ctrl_sum_edits	Per-replicate features
34	mean_ctrl_sum_total	Per-replicate features
35	std_ctrl_sum_total	Per-replicate features
36	max_ctrl_sum_total	Per-replicate features
40	mean_ctrl_gene_rate	Per-replicate features
41	std_ctrl_gene_rate	Per-replicate features
42	max_ctrl_gene_rate	Per-replicate features
5	site_fraction	Site Count
16	mean_expt_n_sites	Site Count
17	std_expt_n_sites	Site Count
18	max_expt_n_sites	Site Count
37	mean_ctrl_n_sites	Site Count
38	std_ctrl_n_sites	Site Count
39	max_ctrl_n_sites	Site Count
1	site_edit_sd	Site Strength
22	mean_expt_mean_site_rate	Site Strength
23	std_expt_mean_site_rate	Site Strength
24	max_expt_mean_site_rate	Site Strength
25	mean_expt_median_site_rate	Site Strength
26	std_expt_median_site_rate	Site Strength
27	max_expt_median_site_rate	Site Strength
28	mean_expt_max_site_rate	Site Strength
29	std_expt_max_site_rate	Site Strength
30	max_expt_max_site_rate	Site Strength
6	fisher_odds_ratio	Statistical Significance
7	binom_neg_log10_p	Statistical Significance
43	fisher_pval_mean	Statistical Significance
44	fisher_pval_min	Statistical Significance
45	fisher_pval_std	Statistical Significance
46	log_fisher_avg	Statistical Significance
48	binomial_pval	Statistical Significance

### Sheet: Summary
Feature Counts by Category
Category	Definition	Count
Per-replicate features	Editing statistics computed within or across replicates (raw counts, rates, variability) without normalization to a population	20
Site Count	Number of distinct edit positions detected on each gene	7
Site Strength	Editing intensity at individual positions on a transcript	10
Magnitude	Cumulative editing summed across all sites on a transcript	3
Differential	Experiment minus control (additive subtraction of ctrl from expt)	2
Normalization	Sample-to-population normalization to account for sequencing depth	2
Enrichment Features	Experiment divided by control (multiplicative ratio of expt over ctrl)	2
Statistical Significance	P-values and test statistics quantifying whether observed editing is unlikely to have arisen by chance	7
TOTAL		53

### Sheet: Per-replicate features
Per-replicate features (23 features)
Definition: Editing statistics computed within or across replicates (raw counts, rates, variability) without normalization to a population
#	Feature Name	One-Line Description
10	mean_expt_sum_edits	Mean total edited reads across expt replicates
11	std_expt_sum_edits	Std of total edited reads across expt replicates
12	max_expt_sum_edits	Max total edited reads across expt replicates
13	mean_expt_sum_total	Mean total read coverage across expt replicates
14	std_expt_sum_total	Std of total read coverage across expt replicates
15	max_expt_sum_total	Max total read coverage across expt replicates
19	mean_expt_gene_rate	Mean gene-level edit rate across expt replicates
20	std_expt_gene_rate	Std of gene-level edit rate across expt replicates
21	max_expt_gene_rate	Max gene-level edit rate across expt replicates
31	mean_ctrl_sum_edits	Mean total edited reads across ctrl replicates
32	std_ctrl_sum_edits	Std of total edited reads across ctrl replicates
33	max_ctrl_sum_edits	Max total edited reads across ctrl replicates
34	mean_ctrl_sum_total	Mean total read coverage across ctrl replicates
35	std_ctrl_sum_total	Std of total read coverage across ctrl replicates
36	max_ctrl_sum_total	Max total read coverage across ctrl replicates
40	mean_ctrl_gene_rate	Mean gene-level edit rate across ctrl replicates
41	std_ctrl_gene_rate	Std of gene-level edit rate across ctrl replicates
42	max_ctrl_gene_rate	Max gene-level edit rate across ctrl replicates
8	site_enrichment	mean_expt_n_sites / mean_ctrl_n_sites
50	site_enrichment_edit_rate	mean_cum_edit_pct_expt / mean_cum_edit_pct_ctrl

### Sheet: Site Count
Site Count (4 features)
Definition: Number of distinct edit positions detected on each gene
#	Feature Name	One-Line Description
16	mean_expt_n_sites	Mean number of editing sites across expt replicates
18	max_expt_n_sites	Max number of editing sites across expt replicates
37	mean_ctrl_n_sites	Mean number of editing sites across ctrl replicates
39	max_ctrl_n_sites	Max number of editing sites across ctrl replicates
5	site_fraction	Mean(gene_n_sites / sample_total_sites) across expt reps
17	std_expt_n_sites	Std of editing site count across expt replicates
38	std_ctrl_n_sites	Std of editing site count across ctrl replicates

### Sheet: Site Strength
Site Strength (7 features)
Definition: Editing intensity at individual positions on a transcript
#	Feature Name	One-Line Description
1	site_edit_sd	Std dev of per-site edit rates within gene, averaged across expt reps
22	mean_expt_mean_site_rate	Mean of per-site average edit rate across expt replicates
24	max_expt_mean_site_rate	Max per-site average edit rate across expt replicates
25	mean_expt_median_site_rate	Mean of per-site median edit rate across expt replicates
27	max_expt_median_site_rate	Max per-site median edit rate across expt replicates
28	mean_expt_max_site_rate	Mean of hottest-site edit rate across expt replicates
30	max_expt_max_site_rate	Max hottest-site edit rate across expt replicates
23	std_expt_mean_site_rate	Std of per-site average edit rate across expt replicates
26	std_expt_median_site_rate	Std of per-site median edit rate across expt replicates
29	std_expt_max_site_rate	Std of hottest-site edit rate across expt replicates

### Sheet: Magnitude
Magnitude (3 features)
Definition: Cumulative editing summed across all sites on a transcript
#	Feature Name	One-Line Description
2	avg_cum_expt_edit_pct	Mean cumulative edit % (sum of per-site rates × 100) across expt reps
52	cum_expt_above_mean	mean_cum_expt_gene − genome_mean_cum_expt
53	cum_ctrl_above_mean	mean_cum_ctrl_gene − genome_mean_cum_ctrl

### Sheet: Differential
Differential (2 features)
Definition: Experiment minus control (additive subtraction of ctrl from expt)
#	Feature Name	One-Line Description
4	log_true_signal	log2(mean_cum_expt − mean_cum_ctrl), floor −20
47	rate_diff_vs_ctrl	mean_expt_gene_rate − mean_ctrl_gene_rate

### Sheet: Normalization
Normalization (3 features)
Definition: Sample-to-population normalization to account for sequencing depth
#	Feature Name	One-Line Description
3	norm_edits	Mean(gene_edits / sample_total_edits) across expt reps
49	log_norm_edits	log2(norm_edits), floor −20

### Sheet: Enrichment Features
Enrichment Features (4 features)
Definition: Experiment divided by control (multiplicative ratio of expt over ctrl)
#	Feature Name	One-Line Description
9	fold_change	mean_expt_gene_rate / mean_ctrl_gene_rate
51	signal_baseline	log2((mean_cum_expt − mean_cum_ctrl) / mean_cum_ctrl), floor −20

### Sheet: Statistical Significance
Statistical Significance (7 features)
Definition: P-values and test statistics quantifying whether observed editing is unlikely to have arisen by chance
#	Feature Name	One-Line Description
6	fisher_odds_ratio	Odds ratio from Fisher exact test on pooled expt vs ctrl counts
7	binom_neg_log10_p	−log10(binomial p-value), gene expt rate vs global ctrl rate
43	fisher_pval_mean	Mean Fisher p-value across all (expt_i, ctrl_j) replicate pairs
44	fisher_pval_min	Minimum (best) Fisher p-value across all replicate pairs
45	fisher_pval_std	Std of Fisher p-values across replicate pairs (concordance)
46	log_fisher_avg	−log10(fisher_pval_mean)
48	binomial_pval	Raw binomial p-value (complement to core binom_neg_log10_p)
